# Global population genomic analysis of *Mycoplasma bovis* isolates reveals transcontinental variations and potential virulence genes

**DOI:** 10.1101/2020.08.19.257345

**Authors:** Roshan Kumar, Karen Register, Jane Christopher-Hennings, Paolo Moroni, Gloria Gioa, Nuria Garcia-Fernandez, Julia Nelson, Murray Jelinski, Inna Lysnyansky, Darrell Bayles, David Alt, Joy Scaria

## Abstract

Among more than twenty species belonging to the class Mollecutes, *Mycoplasma bovis* is the most common cause of bovine mycoplasmosis in North America and Europe. Bovine mycoplasmosis causes significant economic loss in the cattle industry. The number of *M. bovis* positive herds has recently increased in North America and Europe. Since antibiotic treatment is ineffective and no efficient vaccine is available, *M. bovis*-induced mycoplasmosis is primarily controlled by herd management measures such as the restriction of moving infected animals out of the herds and culling of infected animals or shedders. To better understand the population structure and genomic factors that may contribute to its transmission, we sequenced 147 *M. bovis* strains isolated from four different countries and hosts, primarily cattle. We performed a large-scale comparative analysis of *M. bovis* genomes by integrating 104 publicly available genomes and our dataset (251 total genomes). A whole genome-single nucleotide polymorphism (SNP)-based phylogeny revealed that *M. bovis* population structure is composed of five clades with one of the isolates clustering with the outgroup *M. agalactiae*. These isolates were found to cluster with those from Canada, Israel, Lithuania, and Switzerland, suggesting trans-continental transmission of the strains. We also validated a previous report suggesting minimum divergence in isolates of Australian origin, which grouped within a single clade along with strains from China and Israel. However, no observable pattern of host association in *M. bovis* genomes was found in this study. Our comparative genome analysis also revealed that *M. bovis* has an open pangenome with a large breadth of unexplored diversity of genes. Analysis of *vsp* gene-host association revealed a single *vsp* significantly associated with bovine isolates that may be targeted for diagnostics or vaccine development. Our study also found that *M. bovis* genome harbors a large number of IS elements, including a novel 1624 bp IS element, and ISMbov9. Collectively, the genome data and the whole genome-based population analysis in this study may help to develop control measures to reduce the incidence of *M. bovis*-induced mycoplasmosis in cattle and/or to identify candidate genes for vaccine development.
