## Supplementary Table 1 for "Global population genomic analysis of *Mycoplasma bovis* isolates reveals transcontinental variations and potential virulence genes"

### Sheet: Sheet1
Genomes	contigs	Largest contig	Total length	GC (%)	N50	CDS	rRNA	tmRNA	tRNA	No. of IS elements	08M_00121_IS1634_family_novel	Host	Yr of isolation	Country	Geographical origin	anatomical site	Disease state	Isolates	Notes
78204	60	117014	911750	29.43	36311	754	4	1	34	8	2	bovine	2010	Israel	Israel	joint	arthritis	This study
87793	78	45639	901440	29.54	22995	748	4	1	34	7	0	bovine	2010	Israel	Israel	lung	pneumonia	This study
88172	74	104746	901142	29.48	30322	752	3	1	34	6	0	bovine	2010	Israel	Israel	trachea	BRD	This study
08M	1	1016753	1016753	29.27	1016753	849	6	1	34	59	11	bovine	2008	China	Jiangxi	missing	missing	NCBI
2133MB	73	63228	950746	29.31	30473	785	4	0	30	6	1	bovine	2011	USA	California	nasal cavity	missing	NCBI
2154MB	70	62828	943236	29.32	30898	780	4	1	30	7	0	bovine	2011	USA	California	nasal cavity	missing	NCBI
2223MB	75	53242	948204	29.3	27802	776	4	1	30	11	2	bovine	2011	USA	California	nasal cavity	missing	NCBI
2255MB	85	62865	976786	29.27	27834	808	4	1	32	20	8	bovine	2011	USA	California	nasal cavity	missing	NCBI
2297MB	73	63146	944405	29.32	27728	774	4	1	30	7	0	bovine	2011	USA	California	nasal cavity	missing	NCBI
2320MB	73	63185	939184	29.32	27879	769	4	1	30	6	0	bovine	2011	USA	California	nasal cavity	missing	NCBI
2335MB	75	62938	946134	29.32	27834	779	4	1	32	8	0	bovine	2011	USA	California	nasal cavity	missing	NCBI
2351MB	71	48088	924455	29.3	26595	776	4	1	32	9	0	bovine	2011	USA	California	nasal cavity	missing	NCBI
2377MB	71	63228	937741	29.31	27727	765	4	1	30	8	0	bovine	2011	USA	California	nasal cavity	missing	NCBI
2389MB	71	62393	944815	29.32	28397	771	4	1	30	6	0	bovine	2011	USA	California	nasal cavity	missing	NCBI
2403MB	70	62393	937079	29.33	27600	765	4	1	30	8	0	bovine	2011	USA	California	nasal cavity	missing	NCBI
2497MB	74	63217	943530	29.32	27727	768	4	1	30	11	2	bovine	2011	USA	California	nasal cavity	missing	NCBI
2512MB	77	48431	927047	29.32	22500	760	4	1	32	8	0	bovine	2011	USA	California	nasal cavity	missing	NCBI
2612MB	71	52993	936988	29.31	27225	762	4	1	30	8	0	bovine	2011	USA	California	nasal cavity	missing	NCBI
2769MB	76	62655	941540	29.32	27729	768	4	1	30	6	0	bovine	2011	USA	California	nasal cavity	missing	NCBI
2887MB	74	62616	946659	29.32	27729	771	4	1	30	6	0	bovine	2011	USA	California	nasal cavity	missing	NCBI
2930MB	76	62616	947379	29.29	28032	770	4	1	30	8	0	bovine	2011	USA	California	nasal cavity	missing	NCBI
3308MB	75	62616	959003	29.26	28079	782	4	1	32	9	0	bovine	2011	USA	California	nasal cavity	missing	NCBI
BB-1	80	71226	944690	29.45	31101	782	6	1	34	6	0	bison	2017	USA	South Dakota	missing	missing	This study
BB-10	60	64602	897661	29.43	33388	744	3	1	34	7	0	bison	2018	USA	Nebraska	missing	missing	This study
BB-11	73	91822	882488	29.42	29267	732	6	1	34	3	0	bison	2018	USA	South Dakota	lung 52	missing	This study
BB-12	79	72809	882346	29.41	32331	727	6	1	34	3	0	bison	2018	USA	South Dakota	pool lung 53	missing	This study
BB-13	85	70398	935224	29.46	24897	763	4	1	34	6	0	bison	2018	USA	Kansas	missing	missing	This study
BB-14	79	70238	930887	29.34	26956	768	4	1	34	6	0	bison	2018	USA	Kansas	missing	missing	This study
BB-15	79	71225	944696	29.44	31101	774	4	1	34	7	0	bison	2018	USA	South Dakota	missing	missing	This study
BB-16	89	70398	932838	29.39	26956	769	4	1	34	10	0	bison	2018	USA	Kansas	Joint fluid	missing	This study
BB-17	92	69961	911003	29.41	26596	749	4	1	34	7	0	bison	2018	USA	Kansas	Leg	missing	This study
BB-18	84	70397	929679	29.49	26956	763	4	1	34	8	0	bison	2018	USA	Kansas	missing	missing	This study
BB-2	61	78773	903433	29.49	36172	747	4	1	33	4	1	bison	2017	USA	Montana	missing	missing	This study
BB-3	56	80453	892373	29.42	36170	740	6	1	34	1	0	bison	2018	USA	Montana	missing	missing	This study
BB-4	72	74098	903087	29.62	28997	743	6	1	34	7	1	bison	2018	USA	Nebraska	missing	missing	This study
BB-5	91	47100	926782	29.34	19182	763	5	1	34	7	0	bison	2018	USA	Nebraska	missing	missing	This study
BB-6	92	68701	975976	29.48	22265	811	4	1	34	7	0	bison	2018	USA	Oklahoma	missing	missing	This study
BB-7	80	62671	971595	29.36	27919	815	4	1	34	8	1	bison	2018	USA	Oklahoma	missing	missing	This study
BB-8	83	70519	935568	29.34	27082	774	4	1	34	8	0	bison	2018	USA	Kansas	missing	missing	This study
BB-9	74	70398	927846	29.37	26956	765	4	1	34	7	0	bison	2018	USA	Kansas	leg	missing	This study
BT-1	82	70936	942024	29.47	28811	776	5	1	34	4	0	bovine	2019	USA	South Dakota	Lung	bronchointerstitial pneumonia	This study
CG1-1290	71	73538	936542	29.35	27914	779	6	1	34	5	0	bovine	2016	USA	New York	milk	missing	This study
CG1-1291	66	76843	875431	29.41	30346	715	5	1	34	5	0	bovine	2016	USA	New York	milk	missing	This study
CG1-1367	74	80850	925188	29.36	29046	766	4	1	34	9	2	bovine	2016	USA	Vermont	lung tissue	missing	This study
CG1-1517	57	77172	910047	29.47	49152	755	5	1	34	6	0	bovine	2017	USA	New York	milk	missing	This study
CG1-1532	85	67669	927317	29.37	23021	761	5	1	34	5	0	bovine	2017	USA	Maryland	milk	missing	This study
CG1-1535	66	76963	869337	29.52	31976	713	4	1	34	2	0	bovine	2017	USA	New York	milk	missing	This study
CG1-1544	77	79219	925926	29.28	31041	758	5	1	34	5	0	bovine	2017	USA	New York	milk	missing	This study
CG1-1548	85	68394	935726	29.29	26865	769	4	1	34	6	0	bovine	2017	USA	New York	lung tissue	missing	This study
CG1-1553	80	87324	900305	29.46	22596	743	4	1	34	5	0	bovine	2017	USA	New York	milk	missing	This study
CG1-1557	58	75955	864343	29.49	30534	703	6	1	34	5	0	bovine	2017	USA	New York	milk	missing	This study
CG1-1561	65	68926	881761	29.42	28325	729	4	1	34	4	0	bovine	2017	USA	New York	milk	missing	This study
CG1-1564	77	55575	906123	29.4	25164	735	6	1	34	7	0	bovine	2017	USA	New York	milk	missing	This study
CG1-1565	62	77173	902062	29.43	47049	741	5	1	34	7	0	bovine	2017	USA	New York	milk	missing	This study
CG1-1575	69	62562	940715	29.35	32827	768	4	1	34	5	0	bovine	2017	USA	New York	milk	missing	This study
CG1-1591	62	96841	857309	29.41	29196	720	2	1	34	2	0	bovine	2017	USA	New York	milk	missing	This study
CG1-1597	60	72579	863903	29.38	30346	718	2	1	34	4	0	bovine	2017	USA	New York	milk	missing	This study
CG1-1601	89	52706	912994	29.4	24924	748	5	1	34	4	0	bovine	2017	USA	Maine	milk	missing	This study
CG1-1606	84	105320	926300	29.45	27922	770	4	1	34	6	0	bovine	2017	USA	New York	milk	missing	This study
CG1-1638	80	64821	866046	29.47	28641	708	5	1	34	5	0	bovine	2017	USA	New York	milk	missing	This study
CG1-1645	56	72579	841510	29.51	30819	694	2	1	34	4	0	bovine	2017	USA	New York	milk	missing	This study
CG1-1667	54	96791	875776	29.42	31838	724	4	1	34	2	0	bovine	2017	USA	New York	milk	missing	This study
CG1-1749	65	59124	872354	29.46	26778	722	5	1	34	5	0	bovine	2017	USA	New York	milk	missing	This study
CG1-1750	72	72579	876876	29.46	31976	717	4	1	34	4	0	bovine	2017	USA	New York	milk	missing	This study
CG1-1751	91	47037	926285	29.34	21629	770	5	1	34	6	0	bovine	2017	USA	New York	milk	missing	This study
CG1-1757	66	77039	879981	29.46	31976	721	5	1	34	3	0	bovine	2017	USA	New York	milk	missing	This study
CG1-1769	84	53605	933281	29.36	26385	761	5	1	32	6	0	bovine	2017	USA	New York	lung tissue	missing	This study
CG1-1824	71	87799	919930	29.37	23174	754	4	1	34	7	0	bovine	2017	USA	New York	milk	missing	This study
CG1-1825	89	71810	922768	29.38	21229	751	4	1	34	4	0	bovine	2017	USA	New York	milk	missing	This study
CG1-1826	58	75546	891401	29.39	31976	733	4	1	34	4	0	bovine	2017	USA	New York	milk	missing	This study
CG1-1831	72	76701	897839	29.38	34017	743	4	1	32	4	0	bovine	2017	USA	New York	milk	missing	This study
CG1-1845	86	66077	899125	29.49	26693	752	4	1	34	4	0	bovine	2017	USA	New York	milk	missing	This study
CG1-1856	72	62759	901707	29.47	31386	748	6	1	34	5	0	bovine	2017	USA	New York	lung tissue	missing	This study
CG1-1868	62	76657	880680	29.46	38081	723	5	1	34	5	0	bovine	2017	USA	Florida	milk	missing	This study
CG1-1893	54	72872	866700	29.45	32830	725	3	1	34	4	0	bovine	2017	USA	New York	milk	missing	This study
CG1-1907	62	106369	902091	29.41	35218	744	5	1	32	2	0	bovine	2017	USA	New York	lung tissue	missing	This study
CG1-2007	79	66994	888587	29.44	24195	732	5	1	34	4	0	bovine	2018	USA	New York	lung tissue	missing	This study
CG1-2008	84	67555	937108	29.36	22926	769	4	1	34	6	0	bovine	2018	USA	New York	lung tissue	missing	This study
CG1-2009	76	68394	909524	29.41	30431	742	4	1	34	4	0	bovine	2018	USA	New York	tracheal wash	missing	This study
CG1-2029	54	77154	848492	29.43	43527	705	1	1	34	4	0	bovine	2018	USA	New York	milk	missing	This study
CG1-2045	76	82487	923976	29.37	24915	755	4	1	34	3	0	bovine	2018	USA	New York	tracheal wash	missing	This study
CG1-2051	63	68005	855398	29.5	30287	697	4	1	34	3	0	bovine	2018	USA	New York	milk	missing	This study
CG1-2079	58	96793	902090	29.44	32402	741	5	1	34	5	0	bovine	2018	USA	New York	lung tissue	missing	This study
CQ-W70	1	948516	948516	29.29	948516	791	4	1	34	39	7	bovine	2009	China	Yunyang County, ChongQing Municipality	lung	missing	NCBI
CS417	75	81867	933841	29.43	29041	783	2	1	34	3	0	bovine	1994	USA	USA	lung	missing	This study
CS653	71	66720	843671	29.47	28271	705	4	1	34	5	0	bovine	1998	USA	USA	lung	missing	This study
F148	85	78723	899022	29.47	21117	757	5	1	33	5	0	bovine	2010	Lithuania	Lithuania	lung	pneumonia	This study	This was isolated in Israel (in quarantine) from calves imported from Lithuania
HB0801	1	991702	991702	29.31	991702	827	6	1	34	50	7	bovine	2008	China	Hubei	lung	missing	NCBI
Hubei-1	1	948121	948121	29.29	948121	802	4	1	34	39	7	bovine	2008	China	Hubei	missing	missing	NCBI
JF4278	1	1038531	1038531	29.31	1038531	861	6	1	34	68	3	bovine	2008	Switzerland	missing	Milk	mastitis	NCBI
KRB1	8	985180	991636	29.3	985180	816	6	1	34	55	8	mule deer	2012	USA	Nevada	lung	pneumonia	This study
KRB10	74	65688	977059	29.39	27938	808	4	1	34	4	0	bovine	2012	USA	Iowa	lung	pneumonia	This study
KRB11	69	99749	974251	29.4	29944	808	4	1	34	7	1	bovine	2011	USA	Texas	nasal cavity	pneumonia	This study
KRB5	78	80120	951690	29.34	26053	784	4	1	34	7	0	bovine	2014	USA	Kansas	lung	pneumonia	This study
KRB6	62	71326	923515	29.42	33676	765	4	1	34	7	2	bovine	2014	USA	Kansas	lung	pneumonia	This study
KRB7	75	81328	988241	29.37	29945	817	4	1	34	10	0	bovine	2014	USA	Kansas	lung	pneumonia	This study
KRB8	65	57838	947991	29.33	30580	773	4	1	34	4	0	white tail deer	2014	USA	Minnesota	lung	pneumonia	This study
KRB9	78	91266	976485	29.39	27923	805	4	1	34	3	0	bovine	2012	USA	Iowa	lung	pneumonia	This study
M_agalactiae_5632	1	1006702	1006702	29.62	1006702	828	6	1	34	12	0	Caprine	Before 1991	Spain	missing	goat joint	missing	NCBI
Mb01	141	46368	926604	29.59	14587	766	6	1	32	9	2	bovine	2006	Australia	New South Wales	Milk	missing	NCBI
Mb02	80	81947	952609	29.65	33400	789	6	1	35	12	2	bovine	2007	Australia	New South Wales	Milk	missing	NCBI
Mb03	138	45547	938769	29.63	17424	779	5	1	35	9	3	bovine	2007	Australia	New South Wales	Milk	missing	NCBI
Mb04	174	32015	937658	29.64	11875	783	7	1	34	8	2	bovine	2007	Australia	New South Wales	Milk	missing	NCBI
Mb05	134	45146	948488	29.65	14323	791	5	1	34	12	3	bovine	2007	Australia	New South Wales	Milk	missing	NCBI
Mb06	142	74166	920866	29.68	12511	766	5	1	32	7	2	bovine	2007	Australia	New South Wales	Milk	missing	NCBI
Mb07	130	51174	952986	29.64	18482	787	6	1	36	8	2	bovine	2007	Australia	New South Wales	Milk	missing	NCBI
Mb08	170	35977	932517	29.67	11513	769	5	1	34	7	2	bovine	2007	Australia	New South Wales	Milk	missing	NCBI
Mb09	100	45075	943168	29.48	19484	779	5	1	35	8	2	bovine	2007	Australia	New South Wales	Milk	missing	NCBI
Mb10	105	52108	940024	29.54	20878	771	6	1	34	11	3	bovine	2007	Australia	New South Wales	Milk	missing	NCBI
Mb12	132	35795	931942	29.61	15605	780	5	1	34	11	2	bovine	2008	Australia	New South Wales	Milk	missing	NCBI
Mb14	172	31506	934435	29.57	10610	779	3	1	34	8	2	bovine	2009	Australia	Queensland	Milk	missing	NCBI
Mb15	121	63274	942234	29.49	19864	781	5	1	34	8	2	bovine	2009	Australia	Queensland	Milk	missing	NCBI
Mb16	142	80433	921883	29.59	12879	766	7	1	32	9	2	bovine	2009	Australia	Queensland	Milk	missing	NCBI
Mb17	144	34308	926854	29.62	12285	763	6	1	32	8	2	bovine	2009	Australia	Queensland	Milk	missing	NCBI
Mb18	132	42880	934263	29.66	14213	771	5	1	35	11	3	bovine	2011	Australia	South Australia	Milk	missing	NCBI
Mb19	104	60572	979321	29.54	26644	796	6	1	34	12	2	bovine	2011	Australia	South Australia	Milk	missing	NCBI
Mb21	168	28295	936700	29.61	10147	779	6	1	34	8	2	bovine	2012	Australia	New South Wales	Milk	missing	NCBI
Mb22	98	52245	942970	29.53	22356	781	5	1	35	10	3	bovine	2012	Australia	New South Wales	Milk	missing	NCBI
Mb23	148	45103	927868	29.65	11333	780	3	1	34	9	3	bovine	2012	Australia	New South Wales	Milk	missing	NCBI
Mb25	112	54521	928234	29.55	19536	780	5	1	34	9	3	bovine	2013	Australia	Victoria	Milk	missing	NCBI
Mb26	122	42466	927771	29.52	15232	773	5	1	34	9	2	bovine	2013	Australia	Victoria	Milk	missing	NCBI
Mb27	108	72741	925751	29.64	17100	780	3	1	34	6	1	bovine	2013	Australia	New South Wales	Milk	missing	NCBI
Mb28	149	34546	942339	29.58	14116	784	6	1	34	7	2	bovine	2013	Australia	New South Wales	Milk	missing	NCBI
Mb29	125	54600	944188	29.63	19071	789	5	1	34	8	2	bovine	2013	Australia	New South Wales	Milk	missing	NCBI
Mb30	102	50938	942970	29.47	27400	779	6	1	34	8	1	bovine	2013	Australia	Tasmania	Joint	missing	NCBI
Mb31	109	58022	955489	29.84	19214	788	5	1	36	13	3	bovine	2013	Australia	Tasmania	Joint	missing	NCBI
Mb32	111	53852	959392	29.69	22447	793	6	1	34	8	2	bovine	2013	Australia	Tasmania	Joint	missing	NCBI
Mb33	105	95292	986757	29.67	26669	806	4	1	34	11	3	bovine	2013	Australia	South Australia	Milk	missing	NCBI
Mb34	128	36966	934454	29.7	14145	766	4	1	34	11	3	bovine	2013	Australia	Victoria	Pulm lymph node	missing	NCBI
Mb35	141	45134	939120	29.71	15336	763	4	1	36	7	2	bovine	2013	Australia	Victoria	Lung	missing	NCBI
Mb36	171	27791	929056	29.77	11221	752	3	1	34	11	3	bovine	2013	Australia	Victoria	Lung	missing	NCBI
Mb37	146	45553	937175	29.65	12785	768	3	1	34	12	2	bovine	2013	Australia	Victoria	Milk	missing	NCBI
Mb39	124	47161	937903	29.64	19915	784	6	1	34	7	1	bovine	2014	Australia	Victoria	Milk	missing	NCBI
Mb40	122	46333	934531	29.66	18715	774	4	1	34	10	3	bovine	2014	Australia	Victoria	Milk	missing	NCBI
Mb41	154	44459	929464	29.7	11450	770	4	1	34	6	1	bovine	2014	Australia	Victoria	Milk	missing	NCBI
Mb42	165	31532	933861	29.68	10727	762	3	1	34	9	2	bovine	2014	Australia	Victoria	Milk	missing	NCBI
Mb43	151	89751	933132	29.78	12110	769	4	1	34	10	1	bovine	2014	Australia	Victoria	Milk	missing	NCBI
Mb44	131	52381	951344	29.84	16655	792	6	1	35	9	3	bovine	2014	Australia	Victoria	Milk	missing	NCBI
Mb45	117	104770	966057	29.75	25353	790	6	1	34	9	3	bovine	2014	Australia	Victoria	Milk	missing	NCBI
Mb46	135	38187	946554	29.77	17122	775	5	1	34	11	3	bovine	2014	Australia	Victoria	Milk	missing	NCBI
Mb47	160	45988	946623	29.88	11002	780	3	1	34	7	2	bovine	2014	Australia	New South Wales	Lung	missing	NCBI
Mb48	112	53650	945252	29.76	21752	782	6	1	34	9	2	bovine	2014	Australia	New South Wales	Milk	missing	NCBI
Mb50	107	58976	949447	29.48	27031	770	5	1	34	8	2	bovine	2010	Australia	Tasmania	Unknown	missing	NCBI
Mb52	106	53790	952561	29.66	21728	794	6	1	34	8	2	bovine	2013	Australia	Tasmania	Nose swab	missing	NCBI
Mb53	97	105444	960755	29.74	28298	796	6	1	34	9	2	bovine	2013	Australia	Tasmania	Nose swab	missing	NCBI
Mb54	109	53792	952158	29.68	20985	783	5	1	34	10	2	bovine	2013	Australia	Tasmania	Nose swab	missing	NCBI
Mb55	100	83073	950246	29.47	28298	784	6	1	34	10	2	bovine	2013	Australia	Tasmania	Milk	missing	NCBI
Mb56	131	55596	953743	29.66	17063	790	6	1	34	10	2	bovine	2013	Australia	Tasmania	Milk	missing	NCBI
Mb57	117	105068	977076	29.92	31293	795	6	1	34	8	2	bovine	2013	Australia	Tasmania	Milk	missing	NCBI
Mb59	127	45137	952604	29.72	20570	790	3	1	34	7	2	bovine	2013	Australia	Tasmania	Joint	missing	NCBI
Mb60	104	74160	973944	29.99	28326	801	5	1	35	9	2	bovine	2013	Australia	Tasmania	Semen culture	missing	NCBI
Mb61	144	105812	1002624	30.27	30296	814	6	1	35	9	2	bovine	2013	Australia	Tasmania	Semen culture	missing	NCBI
Mb63	99	78199	933959	29.59	18391	777	3	1	35	9	2	bovine	2013	Australia	Tasmania	Semen culture	missing	NCBI
Mb64	183	26571	942627	29.74	10500	781	5	1	34	10	1	bovine	2013	Australia	Tasmania	Vaginal swab	missing	NCBI
Mb65	107	63275	962183	29.73	24719	797	6	1	36	9	2	bovine	2013	Australia	Tasmania	Vaginal swab	missing	NCBI
Mb67	86	105744	962892	29.64	32054	794	6	1	36	10	3	bovine	2013	Australia	Tasmania	Nose swab	missing	NCBI
Mb68	95	105767	962344	29.76	28298	799	5	1	34	9	3	bovine	2013	Australia	Tasmania	Nose swab	missing	NCBI
Mb69	111	53795	966689	29.74	26694	793	6	1	34	6	2	bovine	2013	Australia	Tasmania	Nose swab	missing	NCBI
Mb71	110	70884	959724	29.74	26590	784	6	1	34	10	2	bovine	2013	Australia	Tasmania	Milk	missing	NCBI
Mb72	112	105218	977068	29.99	31707	796	6	1	34	8	2	bovine	2013	Australia	Tasmania	Joint	missing	NCBI
Mb75	103	105408	966574	29.73	28298	792	6	1	34	7	1	bovine	2013	Australia	Tasmania	Joint	missing	NCBI
Mb76	107	62413	956574	29.71	23877	792	6	1	34	10	2	bovine	2014	Australia	South Australia	Milk	missing	NCBI
Mb77	99	79524	963127	29.67	30094	764	6	1	35	11	3	bovine	2014	Australia	Tasmania	Milk	missing	NCBI
Mb79	112	52104	944280	29.7	20629	773	5	1	34	8	2	bovine	2014	Australia	Tasmania	Milk	missing	NCBI
Mb80	158	39143	938704	29.76	10915	779	5	1	34	8	2	bovine	2014	Australia	Tasmania	Joint	missing	NCBI
Mb81	77	71175	948942	29.55	30922	785	5	1	34	9	2	bovine	2014	Australia	Tasmania	Nose swab	missing	NCBI
Mb82	87	69185	929522	29.52	26348	763	6	1	34	11	2	bovine	2014	Australia	Tasmania	Milk	missing	NCBI
Mb83	85	69423	939511	29.55	37068	772	5	1	35	9	2	bovine	2014	Australia	Tasmania	Joint	missing	NCBI
Mb85	102	65490	968658	29.91	28298	790	6	1	35	9	2	bovine	2015	Australia	Tasmania	Milk	missing	NCBI
Mb87	112	63468	945038	29.65	23395	777	6	1	35	11	2	bovine	2011	Australia	Victoria	Milk	missing	NCBI
Mb89	91	69978	950750	29.68	34109	789	5	1	34	11	2	bovine	2011	Australia	Victoria	Milk	missing	NCBI
Mb90	95	105738	956258	29.75	30764	792	5	1	34	9	2	bovine	2011	Australia	Victoria	Milk	missing	NCBI
Mb91	173	26951	940390	29.65	11877	770	5	1	34	9	3	bovine	2012	Australia	Queensland	Milk	missing	NCBI
Mb92	121	51823	962356	29.69	20577	798	3	1	35	11	2	bovine	2013	Australia	South Australia	Milk	missing	NCBI
Mb93	110	62805	954130	29.68	20051	784	5	1	34	9	2	bovine	2014	Australia	New South Wales	Milk	missing	NCBI
Mb94	89	83108	956253	29.76	26955	786	5	1	34	9	2	bovine	2013	Australia	Tasmania	Penile swab	missing	NCBI
MJ142	76	86516	915521	29.47	35191	751	6	1	34	8	0	bovine	2008	Canada	Saskatchewan	nasal cavity	healthy	This study
MJ150	82	80505	935042	29.36	24942	766	5	1	34	8	0	bovine	2008	Canada	Saskatchewan	nasal cavity	healthy	This study
MJ156	58	86418	873756	29.48	33603	735	4	1	34	8	0	bovine	2014	Canada	Alberta	lung	pneumonia, arthritis	This study
MJ157	90	70363	902300	29.46	21412	738	4	1	34	6	0	bovine	2014	Canada	Alberta	lung	pneumonia	This study
MJ161	69	68560	894624	29.45	35274	744	5	1	34	6	1	bovine	2014	Canada	Alberta	joint	pneumonia, arthritis	This study
MJ188	72	108340	903279	29.56	36456	742	6	1	34	6	0	bovine	2014	Canada	Alberta	joint	pneumonia, arthritis	This study
MJ204	84	65621	920986	29.34	24493	759	3	1	34	8	0	bovine	2008	Canada	Saskatchewan	nasal cavity	pneumonia	This study
NADC1	74	62477	907955	29.44	40152	756	6	1	34	6	0	bison	2011	USA	Montana	lung	pneumonia	This study
NADC10	67	65550	907032	29.44	33388	752	6	1	34	6	1	bison	2011	USA	Montana	lung	unknown	This study
NADC11	74	62476	906186	29.44	33388	753	6	1	34	4	0	bison	2011	USA	Montana	mammary gland	unknown	This study
NADC12	72	62476	907099	29.43	33388	752	6	1	34	6	1	bison	2011	USA	Montana	larynx	unknown	This study
NADC13	75	53784	903076	29.43	28044	745	5	1	34	6	0	bison	2011	USA	Montana	lung	unknown	This study
NADC14	71	62415	907540	29.44	33386	752	6	1	34	5	1	bison	2011	USA	Montana	larynx	unknown	This study
NADC15	66	116360	925508	29.4	36499	771	4	1	34	8	1	bison	2007	USA	North Dakota	lung	pneumonia	This study
NADC16	92	48693	922048	29.42	20740	761	6	1	34	6	0	bison	2012	Canada	Alberta	lung	pneumonia	This study
NADC17	104	48609	905415	29.41	19504	751	4	1	34	5	0	bison	2011	Canada	Alberta	lung	pneumonia	This study
NADC2	68	53784	905346	29.43	33386	751	6	1	34	5	1	bison	2011	USA	Montana	lung	pneumonia	This study
NADC20	99	43447	934866	29.39	18608	769	6	1	34	5	0	bison	2012	Canada	Alberta	abomasal fluid	abortion	This study
NADC21	97	43334	912579	29.53	20597	747	3	1	34	6	0	bison	2012	Canada	Alberta	lung	pneumonia, abortion	This study
NADC22	92	46264	939216	29.51	20597	772	4	1	34	4	0	bison	2012	Canada	Alberta	lung	pneumonia, abortion	This study
NADC24	89	43446	945694	29.35	20598	780	4	1	34	7	0	bison	2012	Canada	Alberta	placenta	pneumonia, abortion	This study
NADC25	94	46112	927502	29.37	20597	759	6	1	34	6	0	bison	2012	Canada	Alberta	placenta	pneumonia, abortion	This study
NADC26	96	43187	896712	29.41	20669	737	3	1	34	5	0	bison	2012	Canada	Alberta	uterus, caruncle	pneumonia, abortion	This study
NADC28	88	48687	946442	29.36	21230	772	4	1	34	6	0	bison	2012	USA	South Dakota	pharynx	pneumonia, pharyngitis	This study
NADC29	97	48534	911773	29.37	21230	745	3	1	34	5	0	bison	2012	USA	South Dakota	pharynx	pharyngitis	This study
NADC3	72	58271	907232	29.43	33389	752	6	1	34	5	1	bison	2011	USA	Montana	subcutaneous tissue	unknown	This study
NADC30	89	48693	939669	29.36	20221	775	4	1	34	5	0	bison	2012	USA	South Dakota	lung	pneumonia	This study
NADC31	79	104625	911187	29.42	26385	749	5	1	34	4	0	bison	2012	USA	North Dakota	lung	necrotic pharyngitis	This study
NADC32	65	74103	923623	29.39	36499	769	4	1	34	8	1	bison	2012	USA	Nebraska	uterus	unknown	This study
NADC35	96	48693	919358	29.4	21230	756	6	1	34	5	0	bison	2012	Canada	Manitoba	lung	pneumonia, tonsilitis	This study
NADC36	97	48693	916663	29.51	20597	747	6	1	34	5	0	bison	2012	Canada	Manitoba	lung	pneumonia, tonsilitis	This study
NADC37	97	48693	916678	29.43	20597	750	6	1	34	5	0	bison	2012	Canada	Manitoba	lung	pneumonia	This study
NADC4	69	53784	907241	29.43	40152	756	6	1	34	5	1	bison	2011	USA	Montana	mammary gland	unknown	This study
NADC44	82	49940	935491	29.32	21208	774	4	1	34	7	1	bison	2012	USA	Nebraska	lung	lameness, hepatitis, nephritis; no lung pathology	This study
NADC45	75	88329	977432	29.37	25347	819	4	1	34	6	1	bison	2014	USA	Oklahoma	lung	pneumonia	This study
NADC46	88	42345	969348	29.42	26005	814	4	1	34	7	0	bison	2014	USA	Oklahoma	lung	pneumonia	This study
NADC47	86	62671	959359	29.39	26033	804	4	1	34	8	1	bison	2014	USA	Oklahoma	lung	pneumonia	This study
NADC48	76	62671	954666	29.42	23551	796	4	1	34	6	0	bison	2014	USA	Oklahoma	lung	pneumonia	This study
NADC49	77	62672	950331	29.49	24347	792	5	1	34	6	0	bison	2014	USA	Oklahoma	nasal cavity	healthy	This study
NADC5	66	53632	919858	29.37	33389	760	4	1	34	7	1	bison	2011	USA	Montana	lung	pneumonia	This study
NADC50	72	68683	975599	29.37	27919	813	4	1	34	8	1	bison	2014	USA	Oklahoma	nasal cavity	healthy	This study
NADC51	1	986977	986977	29.31	986977	819	6	1	34	47	6	bison	2015	USA	Montana	lung	missing	This study
NADC53	13	860397	1070684	29.25	860397	882	5	1	34	62	2	bison	2015	USA	South Dakota	lung	Pneumonia	This study
NADC6	73	62477	909924	29.43	33388	753	6	1	34	7	2	bison	2011	USA	Montana	retropharyngeal lymph node	pneumonia, tonsilitis	This study
NADC7	68	62404	908245	29.43	40152	754	6	1	34	6	1	bison	2011	USA	Montana	joint	unknown	This study
NADC72	1	1015246	1015246	29.31	1015246	851	6	1	31	55	8	bison	2012	USA	Iowa	nasal cavity	healthy	This study
NADC73	61	104925	915810	29.43	36499	759	4	1	34	6	0	bison	2012	USA	Iowa	nasal cavity	healthy	This study
NADC74	65	104914	920281	29.39	40153	763	4	1	34	8	1	bison	2012	USA	Iowa	nasal cavity	healthy	This study
NADC75	71	104919	919786	29.39	40153	763	4	1	34	8	1	bison	2012	USA	Iowa	nasal cavity	healthy	This study
NADC76	71	104883	920632	29.39	40153	761	4	1	34	8	1	bison	2012	USA	Iowa	nasal cavity	healthy	This study
NADC77	68	104920	920229	29.4	40153	762	4	1	34	8	2	bison	2012	USA	Iowa	nasal cavity	healthy	This study
NADC78	74	104918	919686	29.4	36498	764	4	1	34	7	1	bison	2012	USA	Iowa	nasal cavity	healthy	This study
NADC8	76	53784	908254	29.44	33388	756	6	1	34	5	1	bison	2011	USA	Montana	joint	unknown	This study
NADC81	1	1014053	1014053	29.36	1014053	839	6	1	34	56	9	bison	2017	Canada	Alberta	nasal cavity	healthy	This study
NADC82	124	42838	887570	29.35	11504	723	3	1	32	7	0	bison	2017	Canada	Alberta	nasal cavity	healthy	This study
NADC83	1	1045459	1045459	29.26	1045459	859	6	1	34	60	5	bison	2016	USA	Iowa	lung	pneumonia	This study
NADC9	77	58271	908094	29.46	27981	754	5	1	34	6	1	bison	2011	USA	Montana	lung	unknown	This study
NADC97	82	51444	921326	29.47	28645	769	4	1	32	4	1	bison	2017	Canada	Alberta	lymph node	fatal necerotic pharyngitis	This study
NADC98	79	51446	922895	29.48	29086	776	5	1	32	4	1	bison	2017	Canada	Alberta	pharynx	fatal necerotic pharyngitis	This study
Ningxia-1	1	1033629	1033629	29.33	1033629	864	6	1	34	57	9	bovine	2013	China	Yinchuan Ningxia Provinc	lung	missing	NCBI
NM2012	1	990348	990348	29.29	990348	821	6	1	34	52	7	bovine	2012	China	Inner Mongolia	Synovial fluid	missing	NCBI
PG45	1	1003404	1003404	29.31	1003404	836	6	1	34	49	2	bovine	1962	USA	missing	milk	missing	NCBI
VDL100	62	69336	838772	29.48	24588	713	3	1	32	6	0	bovine	2002	USA	Texas	unknown	unknown	This study
VDL120	54	110802	949581	29.33	28438	785	3	1	32	3	0	bovine	2002	USA	Texas	unknown	unknown	This study
VDL124	75	81735	964783	29.39	30229	795	5	1	34	4	0	bovine	2002	USA	Alabama	unknown	unknown	This study
VDL144	62	104867	908392	29.45	30856	759	3	1	34	9	2	bovine	2002	USA	New Maxico	Milk	mastitis	This study
VDL146	68	73597	907136	29.53	30850	757	4	1	34	4	0	bovine	2002	USA	Kansas	lung	pneumonia	This study
VDL187	68	80503	935348	29.41	26594	767	5	1	34	9	0	bovine	2002	USA	Florida	lung	pneumonia	This study
VDL46	62	78783	924893	29.36	27947	757	5	1	34	4	0	bovine	2002	USA	California	ear	otitis	This study
VDL48	76	112417	909402	29.39	31603	748	3	1	34	6	0	bovine	2002	USA	California	joint	arthritis	This study
VDL60	75	51455	900954	29.51	23302	752	4	1	32	4	0	bovine	2002	USA	Kentucky	lung	pneumonia	This study
VDL61	86	65623	922391	29.37	24537	753	5	1	34	5	0	bovine	2002	USA	Kentucky	lung	pneumonia	This study
VDL66	100	50708	846016	29.58	17156	721	1	1	26	5	1	bovine	2002	USA	Nebraska	lung	pneumonia	This study
VDL74	67	100433	931461	29.42	27919	771	4	1	34	9	0	bovine	2002	USA	Wisconsin	ear	otitis	This study
VDL85	77	68549	936301	29.36	26839	766	5	1	34	7	0	bovine	2002	USA	Ohio	unknown	unknown	This study
